# Temporal and spatial patterns of vertebrate extinctions during the Anthropocene

**DOI:** 10.1101/2022.05.05.490605

**Authors:** Daniel Pincheira-Donoso, Lilly P. Harvey, Jacinta Guirguis, Luke E. B. Goodyear, Catherine Finn, Jack V. Johnson, Florencia Grattarola

**Author notes:** Corresponding author: D. Pincheira-Donoso.

## Abstract

The human-induced annihilation of modern biodiversity is dragging the planet into a mass extinction that has already altered patterns of life globally. Among vertebrates, over 500 species have become extinct or possibly extinct in the last five centuries – an extinction rate that would have taken several millennia without human intervention. Vertebrate extinctions have often been quantified as cumulative counts that reveal sharp increases in losses over time. Here, we quantify global tetrapod extinctions since the 1400s using numbers of species losses across successive and independent time periods until present. Our results reveal that extinctions were low and fundamentally restricted to islands in pre-industrial times, experiencing a significant increase and spread over continental mainland following the onset of the industrial revolution. Recent amphibian extinctions alarmingly exceed the extinctions of all tetrapods, while extinctions of island birds account for a third of all extinctions. Finally, we quantified the relationship between human population growth (HPG, as a proxy for aggregate human effects on the environment) and extinctions between 1800-2000, to then predict that an estimated 838 tetrapod species will go extinct between 2030-2100 based on United Nations HPG projections. These findings further warn humanity about the need to sustainably control HPG and the destructive impacts of rapid environmental change on ecosystems worldwide.
