## Supplementary Table S4 for "Temporal and spatial patterns of vertebrate extinctions during the Anthropocene"

### Sheet: Sheet1
Class	Order	scientificName	Extinct	Reference/Source
Amphibia	Anura	"Prostherapis" dunni	PE(CR)	Rivero, J. A. 1961. Salientia of Venezuela. Bulletin of the Museum of Comparative Zoology. Cambridge, Massachusetts 126: 1–207.
Amphibia	Anura	Centrolene pipilatum	PE(CR)	Lynch, J. D., and W. E. Duellman. 1973. A review of the centrolenid frogs of Ecuador, with descriptions of new species. Occasional Papers of the Museum of Natural History, University of Kansas 16: 1–66.
Amphibia	Anura	Centrolene pipilatum	PE(CR)	Lynch, J. D., and W. E. Duellman. 1973. A review of the centrolenid frogs of Ecuador, with descriptions of new species. Occasional Papers of the Museum of Natural History, University of Kansas 16: 1–66.
Amphibia	Anura	Ecnomiohyla rabborum	PE(CR)	Köhler, G. 2011. Amphibians of Central America. Offenbach, Germany: Herpeton.
Amphibia	Anura	Nannophrys guentheri	EX	Kirtisinghe, P. 1957. The Amphibia of Ceylon. Colombo, Sri Lanka: Privately Printed.
Amphibia	Anura	Pseudophilautus extirpo	EX	Manamendra-Arachchi, K., and R. Pethiyagoda. 2005. The Sri Lankan shrub-frogs of the genus Philautus Gistel, 1848 (Ranidae: Rhacophorinae), with description of 27 new species. Contributions to Biodiversity Exploration and Research in Sri Lanka. Raffles Bulletin of Zoology, Supplement 12: 163–303.
Amphibia	Anura	Pseudophilautus leucorhinus	EX	Manamendra-Arachchi, K., and R. Pethiyagoda. 2005. The Sri Lankan shrub-frogs of the genus Philautus Gistel, 1848 (Ranidae: Rhacophorinae), with description of 27 new species. Contributions to Biodiversity Exploration and Research in Sri Lanka. Raffles Bulletin of Zoology, Supplement 12: 163–303.
Amphibia	Anura	Pseudophilautus malcolmsmithi	EX	Manamendra-Arachchi, K., and R. Pethiyagoda. 2005. The Sri Lankan shrub-frogs of the genus Philautus Gistel, 1848 (Ranidae: Rhacophorinae), with description of 27 new species. Contributions to Biodiversity Exploration and Research in Sri Lanka. Raffles Bulletin of Zoology, Supplement 12: 163–303.
Amphibia	Anura	Pseudophilautus nanus	EX	Manamendra-Arachchi, K., and R. Pethiyagoda. 2005. The Sri Lankan shrub-frogs of the genus Philautus Gistel, 1848 (Ranidae: Rhacophorinae), with description of 27 new species. Contributions to Biodiversity Exploration and Research in Sri Lanka. Raffles Bulletin of Zoology, Supplement 12: 163–303.
Amphibia	Anura	Pseudophilautus nasutus	EX	Manamendra-Arachchi, K., and R. Pethiyagoda. 2005. The Sri Lankan shrub-frogs of the genus Philautus Gistel, 1848 (Ranidae: Rhacophorinae), with description of 27 new species. Contributions to Biodiversity Exploration and Research in Sri Lanka. Raffles Bulletin of Zoology, Supplement 12: 163–303.
Amphibia	Anura	Pseudophilautus oxyrhynchus	EX	Manamendra-Arachchi, K., and R. Pethiyagoda. 2005. The Sri Lankan shrub-frogs of the genus Philautus Gistel, 1848 (Ranidae: Rhacophorinae), with description of 27 new species. Contributions to Biodiversity Exploration and Research in Sri Lanka. Raffles Bulletin of Zoology, Supplement 12: 163–303.
Amphibia	Anura	Pseudophilautus pardus	EX	Meegaskumbura, M., K. Manamendra-Arachchi, C. J. Schneider, and R. Pethiyagoda. 2007. New species amongst Sri Lanka's extinct shrub frogs (Amphibia: Rhacophoridae: Philautus). Zootaxa 1397: 1–15.
Amphibia	Anura	Pseudophilautus rugatus	EX	Manamendra-Arachchi, K., and R. Pethiyagoda. 2005. The Sri Lankan shrub-frogs of the genus Philautus Gistel, 1848 (Ranidae: Rhacophorinae), with description of 27 new species. Contributions to Biodiversity Exploration and Research in Sri Lanka. Raffles Bulletin of Zoology, Supplement 12: 163–303.
Amphibia	Anura	Pseudophilautus temporalis	EX	Manamendra-Arachchi, K., and R. Pethiyagoda. 2005. The Sri Lankan shrub-frogs of the genus Philautus Gistel, 1848 (Ranidae: Rhacophorinae), with description of 27 new species. Contributions to Biodiversity Exploration and Research in Sri Lanka. Raffles Bulletin of Zoology, Supplement 12: 163–303.
Amphibia	Anura	Pseudophilautus variabilis	EX	Manamendra-Arachchi, K., and R. Pethiyagoda. 2005. The Sri Lankan shrub-frogs of the genus Philautus Gistel, 1848 (Ranidae: Rhacophorinae), with description of 27 new species. Contributions to Biodiversity Exploration and Research in Sri Lanka. Raffles Bulletin of Zoology, Supplement 12: 163–303.
Amphibia	Anura	Pseudophilautus zal	EX	Manamendra-Arachchi, K., and R. Pethiyagoda. 2005. The Sri Lankan shrub-frogs of the genus Philautus Gistel, 1848 (Ranidae: Rhacophorinae), with description of 27 new species. Contributions to Biodiversity Exploration and Research in Sri Lanka. Raffles Bulletin of Zoology, Supplement 12: 163–303.
Mammalia	Carnivora	Cryptoprocta spelea	EX	Goodman, S.M., Rasoloarison, R.M. and Ganzhorn, J.U. 2004. On the specific identification of subfossil Cryptoprocta (Mammalia, Carnivora) from Madagascar. Zoosystema 26(1): 129–143.
Mammalia	Carnivora	Neomonachus tropicalis	EX	Allen, P.J. 2004. Monachus tropicalis. Mammalian Species 747: 1-9. McClenachan, L. and Cooper, A.B. 2008. Extinction rate, historical population structure and ecological role of the Caribbean monk seal. Proceedings of the Royal Society B 275: 1351-1358.
Mammalia	Carnivora	Neovison macrodon	EX	Mead, J.I., Spiess, A.E. and Sobolik, K.D. 2000. Skeleton of extinct North American Sea Mink (Mustela macrodon). Quaternary Research 53: 247-262. Nowak, R.M. (ed.) 1999. Walkers Mammals of the World. Sixth edition. The Johns Hopkins University Press, Baltimore and London.
Mammalia	Carnivora	Zalophus japonicus	EX	Rice, D.W. 1998. Marine Mammals of the World: Systematics and Distribution. Society for Marine Mammalogy, Special Publication Number 4, Lawrence, Kansas.
Mammalia	Cetartiodactyla	Bos primigenius	EX	Van Vuure, C. T. 2002. History, morphology and ecology of the aurochs (Bos taurus primigenius). Lutra 45: 1-16.
Mammalia	Cetartiodactyla	Gazella bilkis	EX	Greth, A., Williamson, D., Groves, C., Schwede, G. and Vassart, M. 1993. Bilkis gazelle in Yemen - status and taxonomic relationships. Oryx 27: 239-244. Groves, C. P. and Lay, D. M. 1985. A new species of the genus Gazella (Mammalia: Artiodactyla: Bovidae) from the Arabian Peninsula. Mammalia 49: 27-36.
Mammalia	Cetartiodactyla	Gazella saudiya	EX	Dunham, K.M., Williamson, D.T. and Joubert, E. 2001. Saudi Arabia. In: D. P. Mallon and S. C. Kingswood (eds), Antelopes. Part 4: North Africa, the Middle East, and Asia. Global Survey and Regional Action Plans., pp. 55-62. IUCN, Gland, Switzerland. Mallon, D.P. and Kingswood, S.C. 2001. Antelopes. Part 4: North Africa, the Middle East, and Asia. Global Survey and Regional Action Plans. IUCN, Gla…
Mammalia	Cetartiodactyla	Hippotragus leucophaeus	EX	Rookmaaker, L.C. 1989. The zoological exploration of southern Africa, 1650-1970. Balkema, Rotterdam. Skead, C.J. 1980. Historical mammal incidence in the Cape Province: Vol. 1. The Western and Northern Cape. Department of Nature and Environmental Conservation, Cape Town.
Mammalia	Cetartiodactyla	Rucervus schomburgki	EX	Giles, F.H. 1937. The riddle of Cervus schomburgki. Journal of the Siam Society, Natural History Supplement: 1–34. Harper, F. 1945. Extinct and Vanishing Mammals of the Old World. American Committee for International Wild Life Preservation, New York, USA.
Mammalia	Chiroptera	Pipistrellus sturdeei	EX	Kawai, K. 2015. Pipistrellus sturdeei Thomas, 1915. In: S. D. Ohdachi, Y. Ishibashi, M. A. Iwasa, D. Fukui & T. Saitoh (ed.), The Wild Mammals of Japan, Second Edition, 87, Shoukadoh Book Sellers, Kyoto.
Mammalia	Chiroptera	Pteropus allenorum	EX	Helgen, K.M., Helgen, L.E., Wilson, D.E. 2009. Pacific Flying Foxes (Mammalia: Chiroptera): Two New Species of Pteropus from Samoa, Probably Extinct. American Museum Novitates 3646: 1-37.
Mammalia	Chiroptera	Pteropus brunneus	EX	Koopman, K.F. 1984. Taxonomic and distributional notes on tropical Australian bats. American Museum Novitates 277(8): 1-48.
Mammalia	Chiroptera	Pteropus coxi	EX	Helgen, K.M., Helgen, L.E., Wilson, D.E. 2009. Pacific Flying Foxes (Mammalia: Chiroptera): Two New Species of Pteropus from Samoa, Probably Extinct. American Museum Novitates 3646: 1-37.
Mammalia	Chiroptera	Pteropus pilosus	EX	Wiles, G. J., Engbring, J. and Otobed, D. 1997. Abundance, biology, and human exploitation of bats in the Palau Islands. Journal of Zoology (London) 241: 203-227.
Mammalia	Dasyuromorphia	Thylacinus cynocephalus	EX	Guiler, E. 1985. Thylacine: the tragedy of the Tasmanian Tiger. Oxford University Press, Melbourne. Smith, S. J. 1980. The Tasmanian Tiger 1980: A report on an investigation of the current status of Thylacine Thylacinus cynocephalus. National Parks and Wildlife Service, Tasmania.
Mammalia	Didelphimorphia	Cryptonanus ignitus	EX	Diaz, M. M., Flores, D. A. and Barquez, R. M. 2002. A new species of gracile mouse opossum, genus Gracilinanus (Didelphimorpia: Didelphidae), from Argentina. Journal of Mammalogy 83: 824-833. Gardner, A.L. 2008. Order Didelphimorphia. In: A.L. Gardner (ed.), Mammals of South America, pp. 669. University of Chicago Press, Chicago, USA.
Mammalia	Diprotodontia	Bettongia anhydra	EX	Finlayson, H.H. 1957. Preliminary description of two new forms of Bettongia (Marsupialia). Annals and Magazine of Natural History 10(12): 552-554. McDowell, M.C., Haouchar, D., Aplin, K.P., Bunce, M., Baynes, A. and Prideaux, G.J. 2015. Morphological and molecular evidence supports specific recognition of the recently extinct Bettongia anhydra (Marsupialia: Macropodidae). Journal of Mammalogy 96(…
Mammalia	Diprotodontia	Caloprymnus campestris	EX	Carr, S. G. and Robinson, A. C. 1997. The present status and distribution of the Desert Rat-kangaroo Caloprymnus campestris (Marsupialia: campestris). South Australian Naturalist 72: 4-27. Smith, M. J. and Johnson, P. M. 2008. Desert Rat-kangaroo, Caloprymnus campestris. In: S. Van Dyck and R. Strahan (eds), The mammals of Australia. Third Edition, pp. 295-296. Reed New Holland, Sydney, Australia.
Mammalia	Diprotodontia	Lagorchestes asomatus	EX	Burbidge, A. A., Johnson, K. A., Fuller, P. J. and Aitken, P. F. 2008. Central Hare-wallaby, Lagorchestes asomatus. In: Van Dyck, S. and R. Strahan (eds), The mammals of Australia. Third Edition., pp. 312-313. Reed New Holland, Sydney.
Mammalia	Diprotodontia	Lagorchestes leporides	EX	Strahan, R. 2008. Eastern Hare-wallaby, Lagorchestes leporides. In: S. Van Dyck and R. Strahan (eds), The mammals of Australia. Third Edition, pp. 320-321. Reed New Holland, Sydney, Australia.
Mammalia	Diprotodontia	Macropus greyi	EX	Menkhorst, P. W. 1995. The mammals of Victoria. Oxford University Press, Melbourne.
Mammalia	Diprotodontia	Onychogalea lunata	EX	Burbidge, A.A. 2008. Crescent Nailtail Wallaby, Onychogalea lunata. In: S. Van Dyck and R. Strahan (eds), The mammals of Australia. Third Edition, pp. 357-359. Reed New Holland, Sydney, Australia.
Mammalia	Diprotodontia	Potorous platyops	EX	Kitchener, D. J. and Friend, J. A. 2008. Broad-faced Potoroo, Potorous platyops. In: S. Van Dyck and R. Strahan (eds), The mammals of Australia. Third Edition, pp. 301-302. Reed New Holland, Sydney, New South Wales, Australia.
Mammalia	Lagomorpha	Prolagus sardus	EX	Angelone, C., Tuveri, C., Arca, M., Martinez, N.L. and Kotsakis, T. 2008. Evolution of Prolagus sardus (Ochotonidae, Lagomorpha) in the Quaternary of Sardinia Island (Italy). Quarternary International 182: 109-115. Angelone, C. and Cermak, S. 2015. The most ancient lagomorphs of Sardinia: an overview. Geobios 48: 287-296. Moncunill-Soll, B., Tuveri, C., Arca, M. and Angelone, C. 2016. Comparing t…
Mammalia	Peramelemorphia	Chaeropus ecaudatus	EX	Johnson, K. A. and Burbidge, A. A. 2008. Pig-footed Bandicoot, Chaeropus ecaudatus. In: S. Van Dyck and R. Strahan (eds), The mammals of Australia. Third Edition, pp. 172-173. Reed New Holland, Sydney, New South Wales, USA.
Mammalia	Peramelemorphia	Macrotis leucura	EX	Johnson, K. A. 2008. Lesser Bilby, Macrotis leucura. In: S. Van Dyck and R. Strahan (eds), The mammals of Australia. Third Edition, pp. 194-195. Reed New Holland, Sydney, New South Wales, USA.
Mammalia	Peramelemorphia	Perameles eremiana	EX	Burbidge, A., Johnson, K. and Aplin, K. 2008. Perameles eremiana. In 'The IUCN Red List of Threatened Species'. Version 2011.2. Available at: www.iucnredlist.org. (Accessed: 11 March 2012). Johnson, K.A. and Southgate, R.I. 1990. Present and former status of bandicoots in the Northern Territory. In: J. H. Seebeck, P. R. Brown, R. L. Wallis, and C. M. Kemper (eds), Bandicoots and bilbies, pp. 85-9…
Mammalia	Primates	Palaeopropithecus ingens	EX	Godfrey, L.R. and Jungers, W.L. 2003. The extinct sloth lemurs of Madagascar. Evolutionary Anthropology 12: 252-263.
Mammalia	Primates	Xenothrix mcgregori	EX	Cooke, S.B., Mychajliw, A., Southon, J. and MacPhee, R.D.E. 2017. The extinction of Xenothrix mcgregori, Jamaica’s last monkey. Journal of Mammalogy 98: 937–949.
Mammalia	Rodentia	Conilurus albipes	EX	McDowell, M., and Medlin, G. 2009. Mammal remains, including the white-footed rabbit-rat Conilurus albipes, from the Fleurieu Peninsula, South Australia. South Australian Naturalist 83: 26-28.
Mammalia	Rodentia	Geocapromys thoracatus	EX	Turvey, S.T. & Helgen, K. 2018. Geocapromys thoracatus. The IUCN Red List of Threatened Species 2018: e.T9003A22186735. https://dx.doi.org/10.2305/IUCN.UK.2018-2.RLTS.T9003A22186735.en.
Mammalia	Rodentia	Isolobodon portoricensis	EX	Woods, C.A. and Kilpatrick, C.W. 2005. Infraorder Hystricognathi. In: Wilson, D.E. and Reeder, D.M. (eds), Mammal Species of the World, pp. 1538-1599. The Johns Hopkins University Press, Baltimore, MD, USA.
Mammalia	Rodentia	Lagostomus crassus	EX	Spotorno, A.E. and Patton, J.L. 2015. Superfamily Chinchilloidea Bennett, 1833. In: Patton, J.L., Pardinas, U.F.J. and D'Elia, G. (eds), Mammals of South America Volume 2: Rodents, pp. 762-778. University of Chicago Press. Roach, N. 2016. Lagostomus crassus. The IUCN Red List of Threatened Species 2016: e.T136452A78324250. https://dx.doi.org/10.2305/IUCN.UK.2016-2.RLTS.T136452A78324250.en.
Mammalia	Rodentia	Megalomys desmarestii	EX	Turvey, S.T. & Helgen, K. 2017. Megalomys desmarestii. The IUCN Red List of Threatened Species 2017: e.T12980A22377057. https://dx.doi.org/10.2305/IUCN.UK.2017-3.RLTS.T12980A22377057.en
Mammalia	Rodentia	Megalomys luciae	EX	Turvey, S.T. & Helgen, K. 2017. Megalomys luciae. The IUCN Red List of Threatened Species 2017: e.T12981A22377126. https://dx.doi.org/10.2305/IUCN.UK.2017-3.RLTS.T12981A22377126.en.
Mammalia	Rodentia	Nesoryzomys indefessus	EX	Dowler, R.C., Caroll, D.S. and Edwards, C.W. 2000. Rediscovery of rodents (Genus Nesoryzomys) considered extinct in the Galápagos Islands. Oryx 34:109-117.
Mammalia	Rodentia	Noronhomys vespuccii	EX	Carleton, M.D. and Olson, S.L. 1999. Amerigo Vespucci and the Rat of Fernando de Noronha: A new genus and species of Rodentia (Muridae: Sigmodontinae) from a volcanic island off Brazil's continental shelf. American Museum Novitates 3256: 59.
Mammalia	Rodentia	Notomys amplus	EX	Burbidge, A.A., McKenzie, N.L., Brennan, K.E.C., Woinarski, J. C. Z., Dickman, C. R., Baynes, A., Gordon, G., Menkhorst, P.W. and Robinson, A.C. 2009. Conservation status and biogeography of Australia’s terrestrial mammals. Australian Journal of Zoology 56: 411-422. Dixon, J.M. 2008. Short-tailed Hopping-mouse, Notomys amplus. In: S. Van Dyck and R. Strahan (eds), The mammals of Australia. Third …
Mammalia	Rodentia	Notomys longicaudatus	EX	Flannery, T. and Schouten, P. 2001. A gap in nature: discovering the world’s extinct animals. Text Publishing, Melbourne.
Mammalia	Rodentia	Notomys macrotis	EX	Flannery, T. and Schouten, P. 2001. A gap in nature: discovering the world’s extinct animals. Text Publishing, Melbourne. Dixon, J.M. 2008. Big-eared Hopping-mouse, Notomys macrotis. In: S. Van Dyck and R. Strahan (eds), The mammals of Australia. Third Edition, pp. 606. Reed New Holland, Sydney, Australia.
Mammalia	Rodentia	Notomys mordax	EX	Mahoney, J.A. 1977. Skull characters and relationships of Notomys mordax Thomas (Rodentia : Muridae), a poorly known Queensland hopping mouse. Australian Journal of Zoology 25: 749-754.
Mammalia	Rodentia	Oligoryzomys victus	EX	Musser, G.G. and Carleton, M.D. 2005. Superfamily Muroidea. In: D.E. Wilson and D.A. Reeder (eds), Mammal Species of the World: a geographic and taxonomic reference, pp. 894-1531. The John Hopkins University Press, Baltimore, USA.
Mammalia	Rodentia	Oryzomys antillarum	EX	Weksler, M., Percequillo, A.R. and Voss, R.S. 2006. Ten new genera of Oryzomyine rodents (Cricetidae: Sigmodontinae). American Museum Novitates 3537: 1-29.
Mammalia	Rodentia	Oryzomys nelsoni	EX	Alvarez-Castaneda, S. T. and Mendez, L. 2003. Oryzomys nelsoni. Mammalian Species 735: 1-2. Musser, G.G. and Carleton, M.D. 2005. Superfamily Muroidea. In: D.E. Wilson and D.A. Reeder (eds), Mammal Species of the World: a geographic and taxonomic reference, pp. 894-1531. The John Hopkins University Press, Baltimore, USA.
Mammalia	Rodentia	Peromyscus pembertoni	EX	Alvarez-Castañeda, S. T. and Cortes-Calva, P. 2003. Peromyscus pembertoni. Mammalian Species 734: 1-2. Musser, G.G. and Carleton, M.D. 2005. Superfamily Muroidea. In: D.E. Wilson and D.A. Reeder (eds), Mammal Species of the World: a geographic and taxonomic reference, pp. 894-1531. The John Hopkins University Press, Baltimore, USA.
Mammalia	Rodentia	Pseudomys auritus	EX	Medlin, G.C. 2008. Long-eared Mouse, Pseudomys auritus. In: S. Van Dyck and R. Strahan (eds), The Mammals of Australia. Third Edition, pp. 615-616. Reed New Holland, Sydney, Australia. Morris, K., Burbidge, A. and Friend, T. 2008. Pseudomys occidentalis. In 'The IUCN Red List of Threatened Species'. Version 2012.2. Available at: www.iucnredlist.org. (Accessed: 17 February 2013).
Mammalia	Rodentia	Pseudomys glaucus	EX	Dickman, C.R. 2008. Blue-grey Mouse, Pseudomys glaucus. In: S. Van Dyck and R. Strahan (eds), The mammals of Australia. Third Edition, pp. 631-632. Reed New Holland, Sydney, Australia. Lamoreux, J. 2008. Pseudomys glaucus. In 'The IUCN Red List of Threatened Species'. Version 2012.1. Available at: www.iucnredlist.org. (Accessed: 27 August 2012).
Mammalia	Rodentia	Pseudomys gouldii	EX	Burbidge, A.A., McKenzie, N.L., Brennan, K.E.C., Woinarski, J. C. Z., Dickman, C. R., Baynes, A., Gordon, G., Menkhorst, P.W. and Robinson, A.C. 2009. Conservation status and biogeography of Australia’s terrestrial mammals. Australian Journal of Zoology 56: 411-422. Dixon, J.M. 2008. Gould’s Mouse, Pseudomys gouldii. In: S. Van Dyck and R. Strahan (eds), The mammals of Australia. Third Edition, p…
Mammalia	Rodentia	Rattus macleari	EX	Aplin, K. P. 2008. Maclear's Rat, Rattus macleari. In: S. Van Dyck and R. Strahan (eds), The mammals of Australia. Third Edition, pp. 693-694. Reed New Holland, Sydney, Australia. Pickering, J. and Norris, C. A. 1996. New evidence concerning the extinction of the endemic murid Rattus macleari Thomas 1887, from Christmas Island, Indian Ocean. Australian Mammalogy 19: 19-25. Lamoreux, J., Woinarski…
Mammalia	Rodentia	Rattus nativitatis	EX	Aplin, K. P. 2008. Bulldog Rat, Rattus nativitatis. In: S. Van Dyck and R. Strahan (eds), The mammals of Australia. Third Edition, pp. 695-696. Reed New Holland, Sydney, Australia.
Mammalia	Sirenia	Hydrodamalis gigas	EX	Anderson, P.K. 1995. Competition, predation, and evolution and extinction of Steller's sea cow, Hydrodamalis gigas. Marine Mammal Science 11(3): 391-394. Crerar, L.D., Crerar, A.P., Domning, D.P. and Parsons, E.C.M. 2014. Rewriting the history of an extinction – was a population of Steller’s sea cows (Hydrodamalis gigas) at St. Lawrence Island also driven to extinction? Biology Letters (Royal Soc…
Reptilia	Squamata	Chioninia coctei	EX	Schleich, H.H. 1987. Herpetofauna caboverdiana. Spixiana Suppl. 12: 1-75.
Reptilia	Squamata	Hoplodactylus delcourti	EX	Bauer, A.M. and Russell, A.P. 1987. Hoplodactylus delcourti (Reptilia: Gekkonidae) and the Kawekaweau of Maori folklore. Journal of Ethnobiology 7(1): 83-91.
Reptilia	Squamata	Leiolopisma mauritiana	EX	IUCN Red List
Reptilia	Squamata	Phelsuma gigas	EX	IUCN Red List
Reptilia	Squamata	Tachygyia microlepis	EX	Uetz et al. (2021). Reptile Database
Reptilia	Squamata	Tetradactylus eastwoodae	EX	Hewitt, , J. and Methuen, P.A. 1913. Descriptions of some new Batrachia and Lacertilia from South Africa. Transactions of the Royal Society of South Africa 3: 107–111.
Reptilia	Squamata_Snake	Bolyeria multocarinata	EX	Uetz et al. (2021). Reptile Database
Reptilia	Squamata_Snake	Madatyphlops cariei	EX	Uetz et al. (2021). Reptile Database
Reptilia	Testudines	Cylindraspis indica	EX	IUCN Red List
Reptilia	Testudines	Cylindraspis inepta	EX	IUCN Red List
Reptilia	Testudines	Cylindraspis peltastes	EX	IUCN Red List
Reptilia	Testudines	Cylindraspis triserrata	EX	IUCN Red List
Reptilia	Testudines	Cylindraspis vosmaeri	EX	IUCN Red List
Reptilia	Testudines	Pelusios seychellensis	EX	From Seychelles, attributed to Mahé: IUCN Red List
